# Naïve arthritogenic SKG T cells have a defect in anergy and a repertoire pruned by superantigen

**DOI:** 10.1101/2022.01.13.476250

**Authors:** Judith Ashouri, Elizabeth McCarthy, Steven Yu, Noah Perlmutter, Charles Lin, Joe DeRisi, Chun Jimmie Ye, Arthur Weiss

**Author notes:** Contributed equally (Judith Ashouri, Elizabeth McCarthy).

## Abstract

How autoreactive CD4 T cells develop to cause rheumatoid arthritis remains unknown. We used a reporter for antigen-receptor signaling in the SKG autoimmune arthritis model to profile a T cell subpopulation enriched for arthritogenic naïve CD4 T cells before arthritis onset by bulk and single cell RNA and T cell antigen-receptor (TCR) sequencing. Our analyses reveal that despite their impaired proximal TCR signaling, a subset of SKG naïve CD4 T cells that have recently encountered endogenous antigen upregulate gene programs associated with positive regulation of T cell activation and cytokine signaling at higher levels than wild type cells in the pre-disease state. These arthritogenic cells also induce genes associated with negative regulation of T cell activation but do so less efficiently than wild type cells. Furthermore, their TCR sequences exhibit a previously unrecognized biased peripheral TCR Vβ repertoire likely driven by endogenous viral superantigens. These particular Vβs, known to recognize endogenous mouse mammary tumor virus (MMTV) superantigen, are further expanded in arthritic joints. Our results demonstrate that autoreactive naïve CD4 T cells which recognize endogenous viral superantigens are poised to cause disease by their altered transcriptome.

**Summary blurb:** Self-reactive SKG T cells that escaped negative selection harbor an independent defect in anergy that, together with chronic antigen stimulation, sets the stage for disease. Moreover, we propose a novel role for endogenous mouse mammary tumor virus (MMTV) superantigen in promoting arthritogenic T cell responses.
