## Supplementary Data 2 for "Naïve arthritogenic SKG T cells have a defect in anergy and a repertoire pruned by superantigen"

gene	module
Il9r	6
H2A	6
9030025P20Rik	6
Cish	6
1700047I17Rik2	6
Ceacam2	6
Pak1	6
5830417I10Rik	6
Zhx2	6
Socs2	6
Spock2	6
Capg	6
Cyfip1	6
Mdfic	6
Arsb	6
Frmd4b	6
Abca1	6
Scd2	6
Serpinb1a	6
Nav1	6
Maged1	6
X57330	6
Tlr2	6
Dstn	6
Akr1e1	6
AI467606	6
Cep290	6
Ldlrad4	6
Evc	6
Gm3435	6
Armcx4	6
Tmtc2	6
Cd163l1	6
Gzma	6
Ube2l6	6
Apol10b	6
Casp1	6
Hemgn	6
Socs1	6
Nucb2	6
Akr1c12	6
Ifitm3	6
Ptpn13	6
Erdr1	6
Scd1	6
M34473	6
H2-Ab1	6
X02969	6
Igh	6
H2-Aa	6
Cd74	6
H2-Eb1	6
Tns4	6
Fgl2	6
Itgae	6
Nt5e	6
Kntc1	6
Tnfsf14	6
Osbpl3	6
Ccr2	6
TRDV5	6
Atp2b4	6
Fcrl1	6
Syk	6
Cybb	6
Nphs2	6
Dst	6
Mical2	6
Bmp7	6
S100a4	6
Ahr	6
Tgm2	6
Apol9a	6
Map6	6
Map7	6
Sardh	6
Il2ra	6
Emp1	6
Rsad2	6
Klrk1	6
M34216	6
D17H6S56E-5	6
Serpina3g	6
Lrrc6	6
Entpd1	6
Gm14403	3
Cap2	3
Rab11fip4os1	3
2010015L04Rik	3
Tubb2b	3
Gtf2ird1	3
Myl10	3
AK040392	3
Gas8	3
Bmf	3
5830411N06Rik	3
Tmtc3	3
Pros1	3
Zdhhc2	3
Art4	3
S100a6	3
Spsb1	3
Sh3bgrl2	3
Drc1	3
Ccdc28b	3
B4galnt4	3
Tmcc3	3
Ccr4	3
E2f2	3
Igh-A_(1g2)	3
Ptger3	3
Tubb2a	3
P2ry1	3
Ankrd50	3
Trps1	3
Angptl2	3
Ankrd6	3
Sh3d19	3
Fbln1	3
Plxna1	3
Sestd1	3
AK040231	3
Tmem176a	3
Wfs1	3
Greb1	3
Sema7a	3
Setbp1	3
Ccr6	3
Ccr8	3
Specc1	3
Atf6	3
Fsd1l	3
Zbtb16	3
Cpd	3
1700097N02Rik	3
Gpat2	3
Rufy3	3
Grm6	3
Auts2	3
Tmem176b	3
Slc39a8	3
Slc1a4	3
Zfp960	3
Gm3417	3
Anxa1	3
Ttc39c	3
Papss2	3
Gm1976	3
Gm4951	3
Gcnt1	3
D830031N03Rik	3
Acacb	3
Gm13251	3
Enpp2	3
Cdc42bpb	3
Dkkl1	3
BC108403	3
Btc	3
Gcat	3
Gfod2	3
Myo5b	3
Gm14326	3
Dnajc6	3
Ccdc136	3
Gm19619	3
Plag1	3
Tfpi	3
4930452B06Rik	3
Spats2l	3
B3galt5	3
AK020768	3
Gm14305	3
Cldn4	3
Tppp	3
Ptk2	3
Pdk1	3
Fam212b	3
Plxdc1	3
AK082813	3
Enthd1	3
Ctsl	3
Cacnb3	3
Firre	3
Ms4a1	3
Cd19	3
Magi1	3
Fbxl21	3
Lyl1	3
Tln2	3
5930430L01Rik	3
Cers6	3
Mettl7a1	3
Slc16a10	3
Dntt	3
Fanci	3
Gabbr2	3
Arl5c	3
Adamts14	3
Lca5	3
Gspt2	3
AK137033	3
Ptrh1	3
Kcnc2	3
Igsf23	3
Pomgnt2	3
Efna5	3
Zfp704	3
Nrep	3
Gm568	3
Gbp11	3
Grip2	3
Tmem180	3
Dlg5	3
Gpr68	3
Bank1	3
Nckap1	3
F2r	3
Rras	3
F2rl2	3
Amica1	3
Stc2	3
Slc6a19	3
Kcnk6	3
Tshz3	3
Cntnap1	3
Ryr1	3
Ccr10	3
Esm1	3
Hdgfrp3	3
Gprin3	3
Abhd15	3
Tspan31	3
Neb	3
Qpct	3
Prelid2	3
Spon1	3
Myo6	3
Sept8	3
Ddc	3
Cdh1	3
Socs3	3
Wnt5b	3
Gpr34	3
Nr1d1	3
V00821	3
abParts	3
Thy1	3
Mcoln2	3
Prkar2a	3
Prf1	3
M13680	3
Rnase4	3
Nacc2	3
Lair1	3
Gyk	3
Gm19705	3
Il18r1	3
Gramd3	3
Hpgds	3
Dhrs13	3
Tmem2	3
Bivm	3
Eya2	3
Pdlim4	3
Slc16a5	3
Tec	3
Slc39a4	3
AK217986	3
Adam6b	3
Ell2	3
Apol7b	3
Pou4f1	3
Snurf	3
Ppp1r3e	3
2900026A02Rik	1
Ltk	1
Plekhg3	1
Fcer1g	1
AK213104	1
Klri1	1
Gzmm	1
Nrp2	1
Fsbp	1
Klrb1a	1
Tyrobp	1
Klrb1c	1
Rhoq	1
Gzmb	1
Ncr1	1
H2-Oa	1
Zc3h12c	1
Gcnt4	1
Rnf128	1
Cd86	1
Gpr55	1
Sytl3	1
Ttn	1
Diap3	1
Ebi3	1
1500004A13Rik	1
She	1
Zeb2	1
Fam110a	1
C1qtnf6	1
V_delta_6,_TcR	1
Gpr15	1
Actg2	1
Adam19	1
Il1rl1	1
Ybx3	1
Cdca3	1
Cpq	1
Fam124b	1
Basp1	1
Cdkn2c	1
Ctnnbip1	1
Ncald	1
Tacc3	1
Fam83d	1
Ska3	1
Sgol1	1
Stil	1
Fignl1	1
Cd38	1
Penk	1
Aurkb	1
Kif2c	1
Cdca8	1
Tpx2	1
Zbtb32	1
Gria3	1
Cmklr1	1
Tigit	1
Sypl	1
Ctla4	1
Anxa2	1
Syp	1
Capn3	1
Cenpe	1
Troap	1
Cenpf	1
Plk1	1
Hap1	1
Ddr1	1
Slc4a8	1
Kif18b	1
Ikzf2	1
Aspm	1
Icos	1
Kif4	1
Cks1b	1
Acot7	1
Nrn1	1
Plxdc2	1
Arhgap11a	1
Bub1b	1
Ezh2	1
Fam64a	1
Nek2	1
Spry1	1
Mki67	1
Spc24	1
Tcrg-C3	1
Ncaph	1
Esco2	1
Mcm10	1
Ncapg	1
Foxm1	1
Ccnb1	1
Ube2c	1
Fancd2	1
BV12S11J2S3	1
Iqgap3	1
Rad51	1
Lig1	1
Spc25	1
Depdc1b	1
Bard1	1
Myo1e	1
Gpr162	1
Ckap2	1
Ticrr	1
Cenpm	1
Cobll1	1
Grasp	1
Irf4	1
Slamf7	1
Cd83	1
Chek1	1
Cdc20	1
Ccne2	1
Ncapg2	1
Ptger2	1
Ccdc148	1
Gm8369	1
Pole	1
Xcl1	1
Syt11	1
Kif14	1
Uhrf1	1
Ccdc50	1
Gucy1b3	1
Synpo	1
Tnfrsf19	1
Shcbp1	1
Zfp821	1
Rundc3a	1
Gjb2	1
D630039A03Rik	1
Neil3	1
mKIAA0614	1
Pxmp2	1
E2f7	1
Klra3	1
Kit	1
Kif22	1
Irf8	1
Gadd45b	1
Ncmap	1
Tk1	1
Klrg1	1
Nrp1	1
Endod1	1
Wee1	1
Fam129a	1
Tcrd	1
X03865	1
Rgs1	1
Apol9b	1
Tcrg-V1	1
Tcrg-C	1
Tcrg	1
St6galnac3	1
Prr11	1
Lmna	1
Wnt10a	1
E2f3	1
Nuf2	1
Kif20a	1
Kif15	1
Maf	1
Prc1	1
Mxd3	1
Lrrc32	1
Foxp3	1
E2f8	1
Chaf1a	1
Cdc6	1
Rad54l	1
Ckap2l	1
Anln	1
Mis18bp1	1
Slc43a3	1
Ccnb2	1
Nusap1	1
Top2a	1
Espl1	1
Clspn	1
Kif11	1
Rrm2	1
Dtl	1
Spag5	1
Gucy1a3	1
Cxcr5	1
Pbk	1
Cdk1	1
Hmmr	1
Bub1	1
Casc5	1
Depdc1a	1
Birc5	1
Ccna2	1
2810417H13Rik	1
Aldh1l1	2
Raph1	2
Rtkn2	2
Cep55	2
Arhgap18	2
Tnfsf11	2
Itga9	2
Mir22hg	2
Tmem35	2
Marcks	2
Sh3rf1	2
Cit	2
Zcchc24	2
Sgol2	2
Paqr4	2
2610307P16Rik	2
Vav2	2
Swap70	2
Gata1	2
Ndrg1	2
Ggt7	2
Dlg4	2
AK195755	2
Chdh	2
Ctdspl	2
Plcl1	2
Emid1	2
Emilin1	2
2310022B05Rik	2
Rgl1	2
Smpdl3b	2
Dscc1	2
Spin4	2
C77080	2
Ankrd55	2
Alcam	2
Hipk2	2
Ndc80	2
Arvcf	2
Ggta1	2
Etv5	2
Nsmf	2
Homer3	2
Trpm1	2
Ksr2	2
Ptprn	2
Itga5	2
Atcay	2
Trp53inp2	2
I730030J21Rik	2
Slc25a13	2
Arhgef9	2
Il17rb	2
Dnm3	2
Chl1	2
Prlr	2
Gm10505	2
BC051212	2
F13a1	2
BC145836	2
Clip2	2
Nav2	2
AK050351	2
Ptprf	2
Rgs10	2
Stmn1	2
1110032F04Rik	2
Kcnf1	2
Camk2b	2
Rgs16	2
Tns1	2
Rnf144a	2
Dusp4	2
Ntn1	2
Smc4	2
Ift80	2
Cd24a	2
Lta	2
Myb	2
Ikzf4	2
Syne3	2
Ptms	2
Lag3	2
Wnt3	2
Bcl2a1d	2
Atp1a2	2
Slc22a2	2
Gucy2e	2
AK144143	2
Litaf	2
2810408A11Rik	2
Lad1	2
Chchd10	2
Pou2f2	2
Bend5	2
Arap3	2
Ntn4	2
D430041D05Rik	2
Sik1	2
Arhgap20	2
2510009E07Rik	2
Hivep3	2
Serinc5	2
Sox4	2
Id3	2
Itm2a	2
Ephb6	2
Marcksl1	2
Zfyve28	2
Klf10	2
Gprc5b	2
Mxd1	2
Nr4a1	2
Ikzf3	2
Pdcd1	2
Tnfrsf9	2
Tnfrsf4	2
Cd200	2
Gpr83	2
Cecr6	2
Rasl11b	2
Plxnd1	2
Bcl6	2
Mex3b	2
Phactr2	2
Itih5	2
Nyap1	2
Phlda1	2
Sh3bp2	2
Rasal1	2
Gramd1b	2
Pdlim7	2
Spred1	2
Pear1	2
Adora2a	2
AB346559	2
Gfod1	2
Cyp4f18	2
Pde4a	2
Kdelc2	2
Exph5	2
Begain	2
Mfsd4	2
Plxnb1	2
Irf6	2
Ephx1	2
Cd5	2
Cd6	2
Id2	2
Il6st	2
Gsn	2
Folr4	2
Ubash3b	2
Tox	2
Nr4a3	2
Il21	2
4930431P03Rik	2
Ckb	2
Tlr7	2
Vsig10	2
Rasgef1a	2
Gfi1	2
Ptgfrn	2
Sptb	2
Mex3a	2
Igsf3	2
Dnmt3a	2
Tnk2	2
Neurl3	2
Klhdc2	2
Paqr8	2
Chst15	2
Spin2c	2
Qrfp	2
Mmp15	2
Trib1	2
Mfge8	2
Cenpa	2
Tubb3	2
BC035044	2
Frat2	2
Erbb3	2
Kcnh4	2
Gm15401	2
Nrgn	2
Zfp219	2
Mapk11	2
Dhrs3	2
Tbx6	2
Ypel2	2
Slc5a3	2
AK168746	2
Unc13a	2
Cdh24	2
2310015A10Rik	2
Phyhd1	2
Gm996	2
AK088937	2
Zfp608	2
AK080292	2
Stra6	2
Zfp870	2
Ttk	2
Stx11	2
Pdcd1lg2	2
Bcat1	2
Notch3	2
Adam11	2
Tnnt2	2
Airn	2
Pdzd4	2
Armcx1	2
Tiam1	2
Mapk12	2
Nhsl1	2
Sall2	2
Ptgir	2
Pik3c2b	2
Jup	2
A430093F15Rik	2
Pla2g4f	2
Dgkg	2
Arhgef17	2
Selp	2
BC098222	2
Clec2g	2
Kifc3	2
Art2b	2
Gm4814	2
A830010M20Rik	2
Map2	2
C1ql3	2
Gm15915	2
Zcchc12	2
Slc9b2	2
Tert	2
4930417O13Rik	2
Tnfrsf25	2
Klc3	2
Arhgap33	2
M34214	2
AK052484	2
Tmc4	2
Sv2a	2
Gm20139	2
Sptbn2	2
8430427H17Rik	2
Armcx6	2
Znf740	2
AK041628	2
Itgb8	2
4933406C10Rik	2
AK180077	2
Col1a1	2
AB346163	2
Mgam	2
Ifi44l	2
Zfp449	2
Gm3264	2
Itgad	2
Nynrin	4
Exo1	4
Csf1	4
Aqp3	4
Scrn2	4
Acsbg1	4
Ctsf	4
Samd3	4
Stom	4
Cd160	4
Il10ra	4
Shmt1	4
Il2rb	4
Dtx1	4
Ankle1	4
Sh3tc1	4
AK142678	4
AK080695	4
Oasl1	4
Rab32	4
Pim2	4
Rarg	4
Hip1r	4
Cxcr4	4
Nab2	4
Pole2	4
Xdh	4
Ppm1j	4
Prg4	4
Egr2	4
Rgs3	4
Clec2i	4
Egr3	4
Ampd1	4
Egr1	4
Hdac5	4
Pogk	4
Xkrx	4
Btbd11	4
Pglyrp1	4
Adamtsl4	4
Dhdh	4
Eomes	4
Dapl1	4
Ms4a4c	4
Gm13546	4
Cmya5	4
Slfn4	4
Ddx43	4
Plxna3	4
Cd177	4
B130006D01Rik	4
Dclk2	4
Gpsm1	4
Cuedc1	4
Ramp3	4
AA414768	4
Susd1	4
Sepn1	4
AK041795	4
Sdcbp2	4
Zfp839	4
Kcnh2	4
Fosb	4
Mmp14	4
Tacc2	4
Man1c1	4
Frat1	4
Tmem141	4
Zfp296	4
Fam71b	4
Fcgrt	4
Fam211b	4
Pltp	4
Rcn3	4
G0s2	4
Plce1	4
Zscan18	4
Haao	4
Ahnak	4
Plekha6	4
Raver2	4
Igf2bp2	4
Zcchc18	4
Reck	4
Gpr133	4
Nlrc4	4
Lcn4	4
Bend4	4
Pald1	4
E130012A19Rik	4
Ggt1	4
Cxcr3	4
Chst11	4
Racgap1	4
Nkg7	4
Ehd1	4
Ifitm10	4
Gpr114	4
Cd8a	4
Ly6c2	4
Ly6c1	4
Nedd4	4
Ppic	4
Ccl5	4
Tbx21	4
Osbpl6	4
Chsy1	4
Ccdc102a	4
Megf11	4
Bace1	4
Wdr95	4
Mir7646	4
Fam19a3	4
Rom1	4
Fuca2	4
Snai3	4
Frmd4a	4
Usp11	4
F2rl1	4
Bbc3	4
Kcnc1	4
Gpr146	4
St3gal6	4
Kctd12	4
Galnt9	4
Cnr2	4
Akap2	4
Ncf1	4
Ildr1	4
Thrb	4
Alpl	4
Cxxc5	4
Cd72	4
Clstn1	4
Tmem108	4
Fam174b	4
Bai2	4
Nmnat2	4
Eng	4
Apol7a	5
Clic5	5
Slpi	5
Arrdc4	5
H2-T3	5
Repin1	5
Il7r	5
Epas1	5
Col6a4	5
Kif23	5
Fam46a	5
Cd200r4	5
Crip1	5
Apol7e	5
Klrd1	5
Phf21b	5
Lhpp	5
AK163121	5
Amz1	5
Slc16a6	5
AK079938	5
D7Ertd715e	5
Ccnb1ip1	5
BC057381	5
Snx8	5
Tnfrsf10b	5
Rnf157	5
Cst7	5
Abcb1a	5
Plac8	5
Cxcr6	5
Avpi1	5
Rmi2	5
Cd8b1	5
1700061G19Rik	5
Ly6a	5
Cd79b	5
Dmrta1	5
Il18rap	5
Myo1f	5
TCRB13-3-1	5
AK148204	5
Gas7	5
BC040266	5
AK202495	5
Pafah2	5
E130317F20Rik	5
Cpne5	5
Gm7102	5
Zc3h12b	5
Mycbp	5
BC060616	5
Rcor2	5
Dsel	5
Tmem220	5
4921511I17Rik	5
Nicn1	5
Pnp2	5
Lmbr1	5
AK148054	5
C530008M17Rik	5
AK009977	5
Tctex1d2	5
Mitf	5
Bmpr1a	5
Zfp108	5
Hlf	5
Cdc42bpa	5
Zfp708	5
Scrn3	5
Hmcn1	5
AK078446	5
TRAV14D-1	5
Kcnj16	5
Mgst3	5
Lphn2	5
Thnsl2	5
Hoxa1	5
Tceal8	5
Gm8898	5
Ptgr1	5
Pgpep1l	5
Zfp91Cntf	5
AK171953	5
AK141527	5
Hspa1b	5
Hspa1a	5
2900005J15Rik	5
Rgs11	5
AK166469	5
Jun	5
Fos	5
AK186759	5
Camsap3	5
Adamts13	5
Catsperd	5
Car2	5
Tceal3	5
AK039536	5
Cd1d2	5
Cdh5	5
Plekho1	5
Khdrbs3	5
Samd4	5
Slc2a9	5
H2-Q6	5
AI506816	5
Trio	5
H2-Q5	5
Tmem181c-ps	5
Zfp791	5
Actn2	5
Lhfpl3	5
H2-Q7	5
Itga7	5
AK190531	5
Gm5547	5
Tcp11l1	5
