## Supplementary Data 7 for "Naïve arthritogenic SKG T cells have a defect in anergy and a repertoire pruned by superantigen"

1	Iigp1
2	Ifit1
3	Samhd1
4	Ifi208
5	Gbp2
6	Irf7
7	Irgm1
8	Isg15
9	Birc3
10	Cflar
11	Ifi27l2a
12	Stat1
13	Tor1aip1
14	Zbp1
15	Irf1
16	Parp14
17	Baz2b
18	Helz2
19	Itch
20	Pim1
21	Cntrl
22	Ifih1
23	Slfn1
24	Thy1
25	Pdlim4
26	Ighm
27	Madd
28	Tagln2
29	Inpp5d
30	Creb1
31	Nfkbid
32	Acp5
33	Nfkbia
34	Btg2
35	Myc
36	Cd40lg
37	Dpp4
38	Tnfaip3
39	Kdm6b
40	Batf
41	Mndal
42	Ypel3
43	Smc6
44	Dck
45	Zmynd8
46	Tagap
47	Nfkbiz
48	Cd69
49	St8sia6
50	Chd3
51	Nr4a1
52	Itga6
53	Rgs1
54	Icos
55	Malt1
56	Tor1aip2
57	Mga
58	Rb1cc1
59	Dgkd
60	Tpr
61	Txk
62	Egr1
63	Rabgap1l
64	Gm2682
65	L1cam
66	Clk1
67	Phf3
68	Themis
69	Srgn
70	Cish
71	Phf21a
72	Irf4
73	Zfp831
74	Pde5a
75	Egr2
76	Ttc17
77	Dock11
78	Dusp1
79	Dusp2
80	Rilpl2
81	Adgre5
82	Traf1
83	Rnf19a
84	Igf1r
85	Nek7
86	Map3k8
87	Cd274
88	Id3
89	Trib1
90	Nr4a3
91	Grasp
92	Hspa5
93	Rel
94	Lta
95	Nfatc1
96	Celf1
97	St8sia4
98	Prrc2c
99	Itpkb
100	Prkch
101	Rbms1
102	Notch1
103	Itga4
104	Elk4
105	A630023P12Rik
106	Sntb1
107	Slamf6
108	Cd84
109	Ifi209
110	Klhl6
111	Ankrd44
112	Chd6
113	Dync1i2
114	Gpd2
115	Kif21b
116	Stau1
117	Stk10
118	Arl5c
119	Uggt1
120	Dnah8
121	Setx
122	Wdr26
123	Sell
124	Lax1
125	Cast
126	Flna
127	Cst3
128	Rc3h1
129	Syt11
130	Thoc2
131	1700020I14Rik
132	Crybg1
133	Retreg1
134	Tmem127
135	Gimap4
136	Tdrp
137	Mdm4
138	Dapl1
139	Gls
140	4930523C07Rik
141	Tmem131
142	Gata3
143	Zbtb37
144	Trat1
145	Ltb
146	Atp1b1
147	Sertad2
148	Ncoa2
149	Ifi203
150	Ly75
151	Fam78a
152	Vim
153	Atp2a3
154	Igfbp4
155	Bcl2
156	Treml2
157	Rasa3
158	Fam105a
159	Prex1
160	A430078G23Rik
161	Camk1d
162	Abcg1
163	Rapgef4
164	Il7r
165	Socs3
166	Rflnb
167	Ass1
168	Mitd1
169	Klf7
170	Spn
171	S1pr1
172	Icam1
173	Kdm6a
174	Ncoa3
175	Xiap
176	Ctsw
177	Clec2d
178	Rab8b
179	Gbp4
180	Relb
181	Ikbke
182	Pim2
183	Erbin
184	Bcor
185	Arfgef1
186	Mllt10
187	Dusp10
188	Cd5
189	Atf2
190	Ptpra
191	Tmem131l
192	Bcl3
193	Stap1
194	Ptprc
195	Gadd45g
196	Cd6
197	Itih5
198	Fam168b
199	Zdhhc20
200	Pdcd1
201	Lag3
202	Tgfb1
203	Slamf7
204	Cxcr5
205	Chmp4b
206	Map4k4
207	Cd28
208	Ptms
209	Nrp1
210	Swap70
211	Il10ra
212	Prrc2b
213	Cd24a
214	Plcg1
215	Rgs10
216	Dgkz
217	Izumo1r
218	Neurl3
219	Igf2r
220	Cd200
221	Secisbp2l
222	Nrip1
223	Kdm5b
224	Tank
225	Mbnl2
226	St6galnac3
227	Sptan1
228	Ralgps2
229	Tcf7
230	Ifi214
231	Smc4
232	B630019A10Rik
233	Ift80
234	Cir1
235	Celf2
236	Nsg2
237	Rasgrp1
238	Fam107b
239	Myb
240	Il6st
241	Ephx1
242	Gm35363
243	Ikzf3
244	Calcrl
245	Tox
246	Ikzf2
247	Foxp3
248	Dido1
249	Elk3
250	Taf3
251	Hivep3
252	Litaf
253	Stmn1
254	Top2a
255	Rrm2
256	Hmgb2
257	Ndc80
258	Tnfrsf4
259	Cd83
260	Nfkb1
261	Cd82
262	Hdac7
263	Il2ra
264	Mbp
265	Pou2f2
266	B4galnt1
267	Itm2a
268	Eea1
269	Irf8
270	Lad1
271	Gadd45b
272	Mir155hg
273	Upf2
274	Art2b
275	Gstp3
276	Trdv1
277	Ly6e
278	Dtx1
279	Gm26917
280	Cd44
281	Tgfbr3
282	Rif1
283	Fdps
284	Cyp51
285	Ldlr
286	R3hdm1
287	Bcl2l11
288	Sms
289	Cyth3
290	Chchd10
291	Cspp1
292	Ncl
293	Tubb4b
294	Set
295	Rrbp1
296	Il2rb
297	Mdn1
298	Tnfrsf9
299	Ptma
300	Eomes
