## Supplementary Data 8 for "Naïve arthritogenic SKG T cells have a defect in anergy and a repertoire pruned by superantigen"

Gini Coefficient	Cluster #	Total Cells	Subgroup	Mouse
0.016197647	0	2673	SKG_High	1
3.33E-16	1	1468	SKG_High	1
0.001521137	2	3282	SKG_High	1
0.006492948	3	918	SKG_High	1
0.004120737	4	725	SKG_High	1
-2.22E-16	5	350	SKG_High	1
0	6	217	SKG_High	1
1.11E-16	7	178	SKG_High	1
3.33E-16	8	78	SKG_High	1
0.002224318	0	3140	SKG_Low	1
0.001672231	1	1791	SKG_Low	1
0.000615195	2	3249	SKG_Low	1
2.22E-16	3	135	SKG_Low	1
-1.11E-15	4	295	SKG_Low	1
0.012522013	5	473	SKG_Low	1
5.55E-16	6	271	SKG_Low	1
2.22E-16	7	156	SKG_Low	1
0	8	6	SKG_Low	1
0.020313676	0	3132	WT_High	2
0.010298854	1	1249	WT_High	2
0.003311185	2	4214	WT_High	2
0.006859097	3	1303	WT_High	2
0.005127931	4	970	WT_High	2
0.011692591	5	338	WT_High	2
0.002673758	6	373	WT_High	2
-6.66E-16	7	118	WT_High	2
1.11E-16	8	99	WT_High	2
0.001388112	0	3597	WT_Low	2
0.000660938	1	1512	WT_Low	2
-2.22E-16	2	4135	WT_Low	2
1.11E-16	3	358	WT_Low	2
2.22E-16	4	391	WT_Low	2
0.009874558	5	401	WT_Low	2
0	6	437	WT_Low	2
-2.22E-16	7	108	WT_Low	2
0	8	11	WT_Low	2
0.002800096	0	2849	SKG_High	3
0.000759301	1	1316	SKG_High	3
0.001165158	2	3429	SKG_High	3
0.002450951	3	814	SKG_High	3
0.001203366	4	830	SKG_High	3
0.007182436	5	416	SKG_High	3
-4.44E-16	6	245	SKG_High	3
0	7	158	SKG_High	3
2.22E-16	8	86	SKG_High	3
0.010864166	0	3914	SKG_Low	3
0.001660201	1	1804	SKG_Low	3
0.002575957	2	3872	SKG_Low	3
2.22E-16	3	135	SKG_Low	3
0.002688133	4	371	SKG_Low	3
0.036175214	5	540	SKG_Low	3
0	6	331	SKG_Low	3
2.22E-16	7	156	SKG_Low	3
0	8	8	SKG_Low	3
0.009568881	0	3624	WT_High	4
0.001355009	1	1474	WT_High	4
0.000231267	2	4323	WT_High	4
0.00166944	3	1196	WT_High	4
0.001072959	4	931	WT_High	4
3.33E-16	5	335	WT_High	4
0.004140733	6	482	WT_High	4
1.11E-16	7	136	WT_High	4
0	8	90	WT_High	4
0.01708647	0	2817	WT_Low	4
0.006688352	1	1188	WT_Low	4
0.000904703	2	3313	WT_Low	4
0.011901264	3	332	WT_Low	4
-2.22E-16	4	325	WT_Low	4
0.006600073	5	301	WT_Low	4
0.002906927	6	343	WT_Low	4
0	7	98	WT_Low	4
0	8	7	WT_Low	4
