## Supplementary Data 9 for "Naïve arthritogenic SKG T cells have a defect in anergy and a repertoire pruned by superantigen"

	TRBV1	TRBV12-1	TRBV13-1	TRBV13-2	TRBV13-3	TRBV14	TRBV15	TRBV16	TRBV17	TRBV19	TRBV2	TRBV20	TRBV23	TRBV26	TRBV29	TRBV3	TRBV30	TRBV31	TRBV4	TRBV5
Paired p value	0.297690370211332	0.06522232255486932	0.25699052149367496	0.18097062187424345	0.34945562483326476	0.003651271209962614	0.03490746088215187	0.03411395875636105	0.1170580452148601	0.2780303962221731	0.05764708676272664	0.14735931501131125	0.09078073857461301	0.048898379573376706	0.0341183824255958	0.022187878206773176	0.014153249796919452	0.053406553806930546	0.03266555771436493	0.21895965476311868
Mean SKG High	6.335558019531749	0.5781696447609707	10.01577892447439	9.258923621476395	4.346027549149218	1.6208580323254722	1.8871806900081027	4.448377329523646	0.8705062049554352	9.466714998507399	7.245085078254936	3.9027250629024692	0.21600068233186914	0.6610089982515246	4.0992153183504625	6.0692353618491195	0.2923365601944646	11.12179623864557	6.7610559085675295	10.803445775939274
Mean WT High	6.91184464229794	0.04906771344455348	10.93419270781512	6.8854517633480405	5.027633972662423	1.9866401760363133	0.20915309231328347	0.5569211659368477	0.7660742582501312	8.542128585687308	8.341563652397404	6.734582945382451	0.05336179295624333	0.0	7.25715147522578	1.959042860150209	0.45449165953605086	10.300606512547613	3.3856722276741906	13.080918262720164
SKG High > WT High?	False	True	False	True	False	False	True	True	True	True	False	False	True	True	False	True	False	True	True	False
t statistic	-0.737687530188244	4.811889973380658	0.957014370512362	-1.5651779648867263	-0.5116815323183291	-87.17400235401759	9.082093381221144	9.295029795248999	-2.595545735104856	-0.8377481251906971	5.461199130795541	-2.0035283107722606	3.410774410774411	6.458333333333334	9.293815355917179	14.322873902851152	22.475409836065552	5.904095348744903	-9.71027965874744	-1.2168682569613491
Adj p value	0.3133582844329811	0.1185860410088533	0.3023417899925588	0.24129416249899127	0.34945562483326476	0.07302542419925227	0.09973560252043391	0.09973560252043391	0.180089300330554	0.30892266246908123	0.11529417352545328	0.2105133071590161	0.15130123095768835	0.11529417352545328	0.09973560252043391	0.09973560252043391	0.09973560252043391	0.11529417352545328	0.09973560252043391	0.2736995684538983
